# Tunable differentiation of human CD4^+^ and CD8^+^ T cells from pluripotent stem cells

**DOI:** 10.1101/2024.10.29.620998

**Authors:** Ross D. Jones, Kevin Salim, Laura N. Stankiewicz, John M. Edgar, Lorna Leon, Jana K. Gillies, Ali Murtaza, Lauren J. Durland, Divy Raval, Thristan P. Taberna, Han Hsuan Hsu, Carla Zimmerman, Yale S. Michaels, Fabio M. V. Rossi, Megan K. Levings, Peter W. Zandstra

## Abstract

Allogeneic T cell therapies are a highly desirable option to circumvent the cost and complexity of using autologous T cells to treat diseases. Allogeneic CD8^+^ T cells can be made from pluripotent stem cells (PSCs), but deriving CD4^+^ T cells from PSCs remained a significant challenge. Using feeder-and serum-free conditions, we found that CD4^+^ versus CD8^+^ T cell commitment from PSCs can be controlled by fine-tuning the dynamics of Notch and T cell receptor signaling delivered to CD4^+^CD8^+^ double positive T cells. Notch signaling negatively impacts CD4^+^ T cell commitment, and its timed removal allows generation of clonally-diverse and expandable CD4^+^ T cells from PSCs. The resulting CD4^+^ T cells respond to cytokine-mediated polarization by differentiating into Th1, Th2, or Th17 cells, recapitulating canonical helper cell function. These findings represent a significant step towards using PSC-derived CD4^+^ T cells as a low cost, off-the-shelf, cell therapy.
