## Supplementary material for "Tunable differentiation of human CD4^+^ and CD8^+^ T cells from pluripotent stem cells": Table S1

### Sheet: Figure 4b
		Type II Sum of Squares				Type III Sum of Squares
		sum_sq	df	F	PR(>F)	sum_sq	df	F	PR(>F)
Value (y)
% Live: CD3+TCR+	C(DLL4_DAPT)	0.0351222	2	2.15475	0.124142	5.1944e-30	2	3.18678e-28	1
	C(Stim)	0.0958189	1	11.757	0.00105692	1.927e-30	1	2.36443e-28	1
	C(Time)	2.49568	4	76.5552	7.09299e-24	0.941151	4	28.8699	8.39693e-14
	C(Media_Rep_ID)	2.6975	17	19.4697	3.28958e-19	2.6975	17	19.4697	3.28958e-19
	C(DLL4_DAPT):C(Stim)	0.0270618	2	1.66025	0.19805	3.92033e-31	2	2.40513e-29	1
	C(DLL4_DAPT):C(Time)	0.34717	8	5.32475	3.75111e-05	0.170281	8	2.6117	0.0152744
	C(Stim):C(Time)	0.0666555	4	2.04466	0.0983979	0.0154694	4	0.474525	0.754253
	C(DLL4_DAPT):C(Stim):C(Time)	0.0461935	8	0.708495	0.682991	0.0461935	8	0.708495	0.682991
	Residual	0.529745	65			0.529745	65
	Intercept					0.00760416	1	0.933034	0.337656
% CD3+TCR+: CD4+CD8a+	C(DLL4_DAPT)	0.00202164	2	0.111649	0.894529	1.48218e-30	2	8.18563e-29	1
	C(Stim)	0.0078115	1	0.862811	0.35639	3.60205e-30	1	3.9786e-28	1
	C(Time)	4.21348	4	116.349	6.92244e-29	0.929509	4	25.667	8.81511e-13
	C(Media_Rep_ID)	1.55849	17	10.126	2.05582e-12	1.55849	17	10.126	2.05582e-12
	C(DLL4_DAPT):C(Stim)	0.063	2	3.4793	0.0366858	2.15119e-30	2	1.18804e-28	1
	C(DLL4_DAPT):C(Time)	0.281739	8	3.8899	0.000845489	0.123134	8	1.70007	0.115216
	C(Stim):C(Time)	0.00840647	4	0.232132	0.919338	0.0274804	4	0.758829	0.55587
	C(DLL4_DAPT):C(Stim):C(Time)	0.0943926	8	1.30325	0.257732	0.0943926	8	1.30325	0.257732
	Residual	0.588481	65			0.588481	65
	Intercept					1.2396	1	136.919	1.19281e-17
% CD3+TCR+: CD4+CD8a-	C(DLL4_DAPT)	0.355251	2	67.0672	1.57554e-16	3.566e-30	2	6.73217e-28	1
	C(Stim)	0.0870063	1	32.8515	2.78643e-07	2.87644e-31	1	1.08608e-28	1
	C(Time)	1.48198	4	139.89	3.48649e-31	0.848836	4	80.125	2.09583e-24
	C(Media_Rep_ID)	0.947135	17	21.0362	4.3359e-20	0.947135	17	21.0362	4.3359e-20
	C(DLL4_DAPT):C(Stim)	0.0263297	2	4.97072	0.0097998	1.59481e-31	2	3.01081e-29	1
	C(DLL4_DAPT):C(Time)	0.785408	8	37.0689	2.31448e-21	0.542305	8	25.5952	2.5176e-17
	C(Stim):C(Time)	0.114839	4	10.8401	8.56377e-07	0.0446603	4	4.21567	0.00427148
	C(DLL4_DAPT):C(Stim):C(Time)	0.0664485	8	3.13617	0.00463213	0.0664485	8	3.13617	0.00463213
	Residual	0.172151	65			0.172151	65
	Intercept					4.36309e-31	1	1.6474e-28	1
% CD3+TCR+: CD4-CD8a+	C(DLL4_DAPT)	0.475743	2	35.3743	4.03451e-11	4.29813e-31	2	3.19591e-29	1
	C(Stim)	0.193929	1	28.8395	1.13131e-06	4.22186e-31	1	6.27839e-29	1
	C(Time)	0.840471	4	31.2469	1.62547e-14	0.0479493	4	1.78265	0.143012
	C(Media_Rep_ID)	0.545743	17	4.77402	2.07119e-06	0.545743	17	4.77402	2.07119e-06
	C(DLL4_DAPT):C(Stim)	0.00510772	2	0.379789	0.685514	2.64473e-32	2	1.96651e-30	1
	C(DLL4_DAPT):C(Time)	0.492393	8	9.15306	2.47018e-08	0.25697	8	4.7768	0.000120501
	C(Stim):C(Time)	0.185401	4	6.89282	0.000109085	0.0855649	4	3.18112	0.0189372
	C(DLL4_DAPT):C(Stim):C(Time)	0.0835764	8	1.5536	0.156457	0.0835764	8	1.5536	0.156457
	Residual	0.437088	65			0.437088	65
	Intercept					0.198307	1	29.4906	8.97269e-07
% CD3+TCR+: CD27+	C(DLL4_DAPT)	0.29906	2	21.4633	6.96634e-08	5.01495e-31	2	3.5992e-29	1
	C(Stim)	8.7837e-06	1	0.0012608	0.971784	3.04169e-30	1	4.36601e-28	1
	C(Time)	2.52247	4	90.5181	7.65677e-26	0.806123	4	28.9275	8.06175e-14
	C(Media_Rep_ID)	4.0043	17	33.8101	9.38942e-26	4.0043	17	33.8101	9.38942e-26
	C(DLL4_DAPT):C(Stim)	0.0105497	2	0.757145	0.473095	3.64957e-31	2	2.61928e-29	1
	C(DLL4_DAPT):C(Time)	0.530473	8	9.51793	1.31862e-08	0.321505	8	5.76856	1.49013e-05
	C(Stim):C(Time)	0.0900416	4	3.23111	0.0176123	0.0114152	4	0.409631	0.801067
	C(DLL4_DAPT):C(Stim):C(Time)	0.0933583	8	1.67507	0.121466	0.0933583	8	1.67507	0.121466
	Residual	0.45284	65			0.45284	65
	Intercept					0.352741	1	50.6319	1.08351e-09
% CD3+TCR+CD27+: CD4+CD8a+	C(DLL4_DAPT)	0.151761	2	5.0228	0.00936733	5.93476e-31	2	1.96422e-29	1
	C(Stim)	0.00126417	1	0.08368	0.773292	1.2729e-30	1	8.42581e-29	1
	C(Time)	2.97603	4	49.2486	5.37832e-19	0.733002	4	12.13	2.0079e-07
	C(Media_Rep_ID)	2.85031	17	11.0984	2.73925e-13	2.85031	17	11.0984	2.73925e-13
	C(DLL4_DAPT):C(Stim)	0.0131906	2	0.436568	0.648131	1.08813e-30	2	3.60137e-29	1
	C(DLL4_DAPT):C(Time)	0.326052	8	2.69782	0.0125598	0.103776	8	0.858664	0.555605
	C(Stim):C(Time)	0.0559227	4	0.925433	0.454723	0.0304164	4	0.503343	0.733365
	C(DLL4_DAPT):C(Stim):C(Time)	0.11541	8	0.954925	0.478716	0.11541	8	0.954925	0.478716
	Residual	0.981967	65			0.981967	65
	Intercept					0.375	1	24.8226	4.92178e-06
% CD3+TCR+CD27+: CD4+CD8a-	C(DLL4_DAPT)	0.339017	2	58.7178	2.71412e-15	3.9783e-30	2	6.89041e-28	1
	C(Stim)	0.0939752	1	32.553	3.08593e-07	3.33507e-31	1	1.15527e-28	1
	C(Time)	1.59184	4	137.854	5.33339e-31	0.859478	4	74.4307	1.49833e-23
	C(Media_Rep_ID)	1.16349	17	23.7077	1.78349e-21	1.16349	17	23.7077	1.78349e-21
	C(DLL4_DAPT):C(Stim)	0.0312343	2	5.40977	0.00671115	2.4506e-31	2	4.24444e-29	1
	C(DLL4_DAPT):C(Time)	0.704656	8	30.5116	3.3848e-19	0.523633	8	22.6733	4.38586e-16
	C(Stim):C(Time)	0.10763	4	9.32077	5.1268e-06	0.0415078	4	3.59457	0.0104089
	C(DLL4_DAPT):C(Stim):C(Time)	0.0809305	8	3.50429	0.00201077	0.0809305	8	3.50429	0.00201077
	Residual	0.187645	65			0.187645	65
	Intercept					3.91829e-31	1	1.3573e-28	1
% CD3+TCR+CD27+: CD4-CD8a+	C(DLL4_DAPT)	1.04636	2	29.0076	9.9091e-10	1.35532e-30	2	3.75728e-29	1
	C(Stim)	0.114407	1	6.34325	0.0142533	1.54057e-30	1	8.54162e-29	1
	C(Time)	0.618746	4	8.57655	1.27434e-05	0.441614	4	6.12129	0.000304151
	C(Media_Rep_ID)	2.63931	17	8.60799	6.19782e-11	2.63931	17	8.60799	6.19782e-11
	C(DLL4_DAPT):C(Stim)	0.035417	2	0.981843	0.380107	1.23566e-31	2	3.42555e-30	1
	C(DLL4_DAPT):C(Time)	0.830946	8	5.75895	1.51989e-05	0.560118	8	3.88195	0.000860634
	C(Stim):C(Time)	0.224853	4	3.11674	0.0207926	0.0873489	4	1.21076	0.314809
	C(DLL4_DAPT):C(Stim):C(Time)	0.120736	8	0.836773	0.573774	0.120736	8	0.836773	0.573774
	Residual	1.17234	65			1.17234	65
	Intercept					0.666667	1	36.9632	7.0579e-08

### Sheet: Figure 4c
		Type II Sum of Squares				Type III Sum of Squares
		sum_sq	df	F	PR(>F)	sum_sq	df	F	PR(>F)
Value (y)
% CD3+TCR+: CD69+	C(DLL4_DAPT)	0.363509	2	20.8919	9.84612e-08	2.21156e-30	2	1.27105e-28	1
	C(Stim)	0.196821	1	22.6237	1.13585e-05	1.34422e-30	1	1.54512e-28	1
	C(Time)	1.60622	4	46.1568	2.54847e-18	0.607344	4	17.4529	9.00985e-10
	C(Media_Rep_ID)	3.67207	17	24.8287	5.10202e-22	3.67207	17	24.8287	5.10202e-22
	C(DLL4_DAPT):C(Stim)	0.0144221	2	0.828879	0.441099	2.2209e-31	2	1.27641e-29	1
	C(DLL4_DAPT):C(Time)	0.440979	8	6.33607	4.71186e-06	0.270748	8	3.89016	0.000844993
	C(Stim):C(Time)	0.181593	4	5.21834	0.00104392	0.0927134	4	2.66425	0.0401387
	C(DLL4_DAPT):C(Stim):C(Time)	0.0857921	8	1.23268	0.294616	0.0857921	8	1.23268	0.294616
	Residual	0.565485	65			0.565485	65
	Intercept					0.551096	1	63.346	3.45125e-11
CD3+TCR+ GeoMean: CD69	C(DLL4_DAPT)	1.31355e+07	2	11.0313	7.50167e-05	4.80238e-23	2	4.03307e-29	1
	C(Stim)	4.40182e+06	1	7.39335	0.00838616	1.25821e-27	1	2.1133e-33	1
	C(Time)	4.29788e+07	4	18.0469	5.18396e-10	1.88108e+07	4	7.8987	2.98044e-05
	C(Media_Rep_ID)	9.6998e+07	17	9.58347	6.68215e-12	9.6998e+07	17	9.58347	6.68215e-12
	C(DLL4_DAPT):C(Stim)	705225	2	0.592252	0.556037	2.31293e-24	2	1.94242e-30	1
	C(DLL4_DAPT):C(Time)	1.89419e+07	8	3.97687	0.000696411	8.56685e+06	8	1.79862	0.0933684
	C(Stim):C(Time)	1.93799e+06	4	0.813768	0.520985	1.69215e+06	4	0.71054	0.58768
	C(DLL4_DAPT):C(Stim):C(Time)	5.43424e+06	8	1.14093	0.348584	5.43424e+06	8	1.14093	0.348584
	Residual	3.86994e+07	65			3.86994e+07	65
	Intercept					965127	1	1.62104	0.207482
CD3+TCR+ GeoMean: TCR	C(DLL4_DAPT)	6.53141e+06	2	0.952763	0.390993	8.93769e-22	2	1.30378e-28	1
	C(Stim)	9.96769e+07	1	29.0805	1.03808e-06	1.03438e-21	1	3.01779e-28	1
	C(Time)	3.61033e+08	4	26.3327	5.332e-13	2.62831e+08	4	19.1701	1.86807e-10
	C(Media_Rep_ID)	5.81244e+08	17	9.97511	2.84167e-12	5.81244e+08	17	9.97511	2.84167e-12
	C(DLL4_DAPT):C(Stim)	6.40354e+06	2	0.934111	0.398145	5.56291e-22	2	8.11484e-29	1
	C(DLL4_DAPT):C(Time)	2.9769e+07	8	1.08563	0.384434	3.86547e+07	8	1.40968	0.209348
	C(Stim):C(Time)	1.83181e+08	4	13.3607	5.31571e-08	1.04753e+08	4	7.64039	4.1414e-05
	C(DLL4_DAPT):C(Stim):C(Time)	1.40757e+07	8	0.513318	0.84216	1.40757e+07	8	0.513318	0.84216
	Residual	2.22795e+08	65			2.22795e+08	65
	Intercept					1.83937e+08	1	53.6632	4.60261e-10

### Sheet: Figure 4d
		Type II Sum of Squares				Type III Sum of Squares
		sum_sq	df	F	PR(>F)	sum_sq	df	F	PR(>F)
Value (y)
% CD3+TCR+: GATA3+	C(DLL4_DAPT)	0.0140406	2	0.563793	0.571804	3.05525e-30	2	1.22682e-28	1
	C(Stim)	0.0562294	1	4.51573	0.0373911	5.01575e-30	1	4.0281e-28	1
	C(Time)	2.02304	4	40.617	5.05617e-17	0.821313	4	16.4897	2.25204e-09
	C(Media_Rep_ID)	5.05411	17	23.8759	1.47364e-21	5.05411	17	23.8759	1.47364e-21
	C(DLL4_DAPT):C(Stim)	0.0166498	2	0.668565	0.515932	3.94776e-31	2	1.5852e-29	1
	C(DLL4_DAPT):C(Time)	0.292199	8	2.93328	0.00734985	0.123588	8	1.24065	0.290249
	C(Stim):C(Time)	0.10293	4	2.06655	0.0953521	0.0490499	4	0.984786	0.422141
	C(DLL4_DAPT):C(Stim):C(Time)	0.0236771	8	0.237685	0.98223	0.0236771	8	0.237685	0.98223
	Residual	0.809374	65			0.809374	65
	Intercept					0.550854	1	44.2385	7.1368e-09
% CD3+TCR+: ThPOK+	C(DLL4_DAPT)	0.722763	2	84.9107	7.42528e-19	1.69987e-30	2	1.99702e-28	1
	C(Stim)	0.0426657	1	10.0248	0.0023518	2.77199e-31	1	6.51311e-29	1
	C(Time)	1.40482	4	82.5199	9.48329e-25	0.888048	4	52.1643	1.32361e-19
	C(Media_Rep_ID)	1.5348	17	21.2128	3.47669e-20	1.5348	17	21.2128	3.47669e-20
	C(DLL4_DAPT):C(Stim)	0.0538159	2	6.32233	0.00309782	2.27334e-31	2	2.67074e-29	1
	C(DLL4_DAPT):C(Time)	0.893604	8	26.2453	1.37698e-17	0.690203	8	20.2714	5.61933e-15
	C(Stim):C(Time)	0.051206	4	3.00786	0.0243558	0.0983238	4	5.77557	0.000485664
	C(DLL4_DAPT):C(Stim):C(Time)	0.132303	8	3.88575	0.000853359	0.132303	8	3.88575	0.000853359
	Residual	0.276641	65			0.276641	65
	Intercept					0.00552067	1	1.29714	0.258916
% CD3+TCR+: RUNX3+	C(DLL4_DAPT)	0.07187	2	3.41554	0.0388626	7.68926e-31	2	3.65423e-29	1
	C(Stim)	0.192297	1	18.2774	6.38306e-05	5.12295e-30	1	4.86924e-28	1
	C(Time)	0.630818	4	14.9894	9.88174e-09	0.033441	4	0.794621	0.532978
	C(Media_Rep_ID)	4.91169	17	27.4615	3.21681e-23	4.91169	17	27.4615	3.21681e-23
	C(DLL4_DAPT):C(Stim)	0.00507047	2	0.240968	0.786565	4.77604e-32	2	2.26976e-30	1
	C(DLL4_DAPT):C(Time)	0.0983197	8	1.16813	0.331863	0.0708855	8	0.842188	0.56926
	C(Stim):C(Time)	0.27723	4	6.5875	0.000163165	0.234893	4	5.58152	0.000633015
	C(DLL4_DAPT):C(Stim):C(Time)	0.081175	8	0.964437	0.471431	0.081175	8	0.964437	0.471431
	Residual	0.683868	65			0.683868	65
	Intercept					0.931416	1	88.5289	9.48924e-14
CD3+TCR+ GeoMean: GATA3	C(DLL4_DAPT)	558205	2	0.190776	0.826779	3.26638e-22	2	1.11634e-28	1
	C(Stim)	4.85972e+06	1	3.32178	0.0729677	2.29849e-22	1	1.5711e-28	1
	C(Time)	3.01286e+08	4	51.4847	1.82534e-19	8.36533e+07	4	14.295	2.00439e-08
	C(Media_Rep_ID)	8.27377e+08	17	33.2671	1.48798e-25	8.27377e+08	17	33.2671	1.48798e-25
	C(DLL4_DAPT):C(Stim)	942430	2	0.322091	0.725782	2.95787e-23	2	1.0109e-29	1
	C(DLL4_DAPT):C(Time)	4.41541e+07	8	3.7726	0.00109929	1.78559e+07	8	1.52564	0.165697
	C(Stim):C(Time)	1.10719e+07	4	1.892	0.122424	5.01524e+06	4	0.85702	0.494562
	C(DLL4_DAPT):C(Stim):C(Time)	2.39897e+06	8	0.204972	0.989019	2.39897e+06	8	0.204972	0.989019
	Residual	9.50941e+07	65			9.50941e+07	65
	Intercept					1.19534e+07	1	8.17056	0.00571513
CD3+TCR+ GeoMean: ThPOK	C(DLL4_DAPT)	1.74383e+07	2	20.2306	1.47631e-07	2.39197e-23	2	2.77497e-29	1
	C(Stim)	1.62622e+06	1	3.77322	0.0564139	2.23716e-24	1	5.19075e-30	1
	C(Time)	5.72932e+07	4	33.2335	4.37742e-15	4.43071e+07	4	25.7008	8.59089e-13
	C(Media_Rep_ID)	7.39607e+07	17	10.0945	2.19877e-12	7.39607e+07	17	10.0945	2.19877e-12
	C(DLL4_DAPT):C(Stim)	1.62813e+06	2	1.88883	0.159457	2.21937e-23	2	2.57474e-29	1
	C(DLL4_DAPT):C(Time)	3.11395e+07	8	9.03142	3.05284e-08	2.3932e+07	8	6.94101	1.43121e-06
	C(Stim):C(Time)	1.27537e+06	4	0.739792	0.568287	2.36848e+06	4	1.37386	0.252731
	C(DLL4_DAPT):C(Stim):C(Time)	2.37994e+06	8	0.690254	0.698614	2.37994e+06	8	0.690254	0.698614
	Residual	2.80143e+07	65			2.80143e+07	65
	Intercept					18771.2	1	0.0435538	0.835339
CD3+TCR+ GeoMean: RUNX3	C(DLL4_DAPT)	1.66903e+08	2	7.36841	0.00130548	1.63401e-21	2	7.21377e-29	1
	C(Stim)	3.07637e+08	1	27.163	2.07176e-06	4.61446e-22	1	4.07436e-29	1
	C(Time)	1.1764e+09	4	25.9678	7.01675e-13	2.40084e+07	4	0.52996	0.714109
	C(Media_Rep_ID)	4.94685e+09	17	25.6933	2.00575e-22	4.94685e+09	17	25.6933	2.00575e-22
	C(DLL4_DAPT):C(Stim)	1.74322e+07	2	0.769592	0.467376	4.92367e-22	2	2.17369e-29	1
	C(DLL4_DAPT):C(Time)	1.09294e+08	8	1.20627	0.309445	9.5747e+07	8	1.05675	0.404136
	C(Stim):C(Time)	2.75944e+08	4	6.09117	0.000316744	1.62427e+08	4	3.5854	0.0105476
	C(DLL4_DAPT):C(Stim):C(Time)	5.29937e+07	8	0.584889	0.786716	5.29937e+07	8	0.584889	0.786716
	Residual	7.36164e+08	65			7.36164e+08	65
	Intercept					8.52804e+07	1	7.52988	0.00783569

### Sheet: Figure 4g
		Type II Sum of Squares				Type III Sum of Squares
		sum_sq	df	F	PR(>F)	sum_sq	df	F	PR(>F)
Value (y)
% CD3+TCR+: ThPOK-RUNX3-	C(DLL4_DAPT)	0.0558825	2	3.01309	0.0560509	7.15555e-31	2	3.85815e-29	1
	C(Stim)	0.0508561	1	5.48416	0.0222648	8.42837e-31	1	9.08888e-29	1
	C(Time)	1.12899	4	30.4365	2.81916e-14	0.0987639	4	2.66259	0.0402353
	C(Media_Rep_ID)	4.53734	17	28.7818	8.7424e-24	4.53734	17	28.7818	8.7424e-24
	C(DLL4_DAPT):C(Stim)	0.0464532	2	2.50468	0.0895594	2.28566e-30	2	1.23239e-28	1
	C(DLL4_DAPT):C(Time)	0.198361	8	2.67383	0.0132639	0.119711	8	1.61365	0.138154
	C(Stim):C(Time)	0.132582	4	3.57431	0.0107177	0.106678	4	2.87595	0.0295038
	C(DLL4_DAPT):C(Stim):C(Time)	0.0543888	8	0.733138	0.661843	0.0543888	8	0.733138	0.661843
	Residual	0.602763	65			0.602763	65
	Intercept					0.446301	1	48.1276	2.23738e-09
% CD3+TCR+: ThPOK-RUNX3+	C(DLL4_DAPT)	0.514682	2	36.3657	2.51834e-11	1.19072e-30	2	8.41319e-29	1
	C(Stim)	0.186734	1	26.388	2.75165e-06	3.36334e-30	1	4.75284e-28	1
	C(Time)	0.125977	4	4.45057	0.00305996	0.413386	4	14.6042	1.46019e-08
	C(Media_Rep_ID)	2.98607	17	24.8218	5.14036e-22	2.98607	17	24.8218	5.14036e-22
	C(DLL4_DAPT):C(Stim)	0.000306239	2	0.0216378	0.978602	6.75976e-32	2	4.77622e-30	1
	C(DLL4_DAPT):C(Time)	0.486055	8	8.58575	6.70525e-08	0.381254	8	6.73453	2.14067e-06
	C(Stim):C(Time)	0.279874	4	9.88749	2.6021e-06	0.262221	4	9.26384	5.49219e-06
	C(DLL4_DAPT):C(Stim):C(Time)	0.123318	8	2.1783	0.0405782	0.123318	8	2.1783	0.0405782
	Residual	0.459971	65			0.459971	65
	Intercept					0.793521	1	112.135	8.69373e-16
% CD3+TCR+: ThPOK+RUNX3+	C(DLL4_DAPT)	0.378994	2	34.3281	6.68409e-11	6.9579e-31	2	6.30225e-29	1
	C(Stim)	4.08237e-05	1	0.00739536	0.931734	1.70607e-31	1	3.09061e-29	1
	C(Time)	0.77572	4	35.1311	1.31071e-15	0.330003	4	14.9453	1.03315e-08
	C(Media_Rep_ID)	1.04421	17	11.1272	2.58487e-13	1.04421	17	11.1272	2.58487e-13
	C(DLL4_DAPT):C(Stim)	0.00715633	2	0.648197	0.526335	2.45176e-32	2	2.22073e-30	1
	C(DLL4_DAPT):C(Time)	0.480899	8	10.8896	1.37071e-09	0.290559	8	6.57948	2.90442e-06
	C(Stim):C(Time)	0.0163647	4	0.741132	0.567408	0.0288191	4	1.30517	0.27741
	C(DLL4_DAPT):C(Stim):C(Time)	0.051923	8	1.17576	0.327286	0.051923	8	1.17576	0.327286
	Residual	0.358812	65			0.358812	65
	Intercept					0.00552067	1	1.00009	0.320997
% CD3+TCR+: ThPOK+RUNX3-	C(DLL4_DAPT)	0.0630816	2	17.6298	7.64013e-07	2.22006e-31	2	6.20453e-29	1
	C(Stim)	0.045346	1	25.3462	4.04685e-06	1.29059e-32	1	7.21379e-30	1
	C(Time)	0.103568	4	14.4723	1.67084e-08	0.150514	4	21.0325	3.67419e-11
	C(Media_Rep_ID)	0.320857	17	10.5496	8.41772e-13	0.320857	17	10.5496	8.41772e-13
	C(DLL4_DAPT):C(Stim)	0.0234676	2	6.55863	0.00254335	1.22661e-31	2	3.42809e-29	1
	C(DLL4_DAPT):C(Time)	0.0792404	8	5.53644	2.40901e-05	0.0985475	8	6.8854	1.59445e-06
	C(Stim):C(Time)	0.0320349	4	4.47649	0.00294977	0.0432781	4	6.04759	0.000335914
	C(DLL4_DAPT):C(Stim):C(Time)	0.030263	8	2.11444	0.0467773	0.030263	8	2.11444	0.0467773
	Residual	0.116289	65			0.116289	65
	Intercept					2.68223e-31	1	1.49924e-28	1

### Sheet: Figure S5b
		Type II Sum of Squares				Type III Sum of Squares
		sum_sq	df	F	PR(>F)	sum_sq	df	F	PR(>F)
Value (y)
% CD3+TCR+: CD4+CD8b+	C(DLL4_DAPT)	0.203228	2	8.52356	0.000515972	5.67243e-31	2	2.37906e-29	1
	C(Stim)	0.0185548	1	1.55641	0.216667	8.0447e-31	1	6.74803e-29	1
	C(Time)	1.06217	4	22.2741	1.29685e-11	0.182089	4	3.81849	0.00753985
	C(Media_Rep_ID)	3.47045	17	17.124	8.82257e-18	3.47045	17	17.124	8.82257e-18
	C(DLL4_DAPT):C(Stim)	0.0223468	2	0.937245	0.396934	1.54721e-30	2	6.48915e-29	1
	C(DLL4_DAPT):C(Time)	0.16812	8	1.76278	0.100825	0.0955536	8	1.0019	0.443357
	C(Stim):C(Time)	0.0639825	4	1.34174	0.264015	0.070979	4	1.48846	0.215944
	C(DLL4_DAPT):C(Stim):C(Time)	0.0536659	8	0.562699	0.804425	0.0536659	8	0.562699	0.804425
	Residual	0.774901	65			0.774901	65
	Intercept					0.550854	1	46.2066	3.94707e-09
% CD3+TCR+: CD4+CD8b-	C(DLL4_DAPT)	1.15264	2	35.0039	4.8197e-11	1.85803e-30	2	5.64258e-29	1
	C(Stim)	0.0564532	1	3.42881	0.0686112	2.02431e-30	1	1.22951e-28	1
	C(Time)	0.325934	4	4.94908	0.00151807	0.259518	4	3.94059	0.00632795
	C(Media_Rep_ID)	1.96021	17	7.00337	3.40217e-09	1.96021	17	7.00337	3.40217e-09
	C(DLL4_DAPT):C(Stim)	0.00641051	2	0.194678	0.823578	2.8182e-31	2	8.55846e-30	1
	C(DLL4_DAPT):C(Time)	0.817832	8	6.2091	6.079e-06	0.364677	8	2.76868	0.0106903
	C(Stim):C(Time)	0.038415	4	0.583304	0.675819	0.0783654	4	1.18992	0.323631
	C(DLL4_DAPT):C(Stim):C(Time)	0.132831	8	1.00847	0.438538	0.132831	8	1.00847	0.438538
	Residual	1.07019	65			1.07019	65
	Intercept					0.137774	1	8.368	0.00519051
% CD3+TCR+: CD4-CD8b+	C(DLL4_DAPT)	0.152928	2	11.6101	4.88349e-05	1.03077e-31	2	7.82542e-30	1
	C(Stim)	0.00441217	1	0.66993	0.416067	6.472e-32	1	9.82687e-30	1
	C(Time)	0.260272	4	9.87973	2.62616e-06	0.017546	4	0.666033	0.617866
	C(Media_Rep_ID)	0.343075	17	3.0642	0.000595129	0.343075	17	3.0642	0.000595129
	C(DLL4_DAPT):C(Stim)	0.0109032	2	0.827754	0.441583	1.80053e-32	2	1.36694e-30	1
	C(DLL4_DAPT):C(Time)	0.205244	8	3.89545	0.000835067	0.0922617	8	1.75109	0.103374
	C(Stim):C(Time)	0.00469461	4	0.178204	0.948871	0.00674092	4	0.25588	0.905055
	C(DLL4_DAPT):C(Stim):C(Time)	0.00845057	8	0.160388	0.995204	0.00845057	8	0.160388	0.995204
	Residual	0.428091	65			0.428091	65
	Intercept					0.0496132	1	7.53312	0.00782313
% CD3+TCR+: CD4-CD8b-	C(DLL4_DAPT)	0.0677493	2	4.31572	0.0173832	1.82304e-31	2	1.1613e-29	1
	C(Stim)	0.0944537	1	12.0336	0.000932424	3.45095e-31	1	4.39659e-29	1
	C(Time)	0.317494	4	10.1124	1.99528e-06	0.0226882	4	0.722632	0.579619
	C(Media_Rep_ID)	0.76508	17	5.73371	1.14809e-07	0.76508	17	5.73371	1.14809e-07
	C(DLL4_DAPT):C(Stim)	0.00237271	2	0.151145	0.860025	1.00096e-31	2	6.37622e-30	1
	C(DLL4_DAPT):C(Time)	0.0766932	8	1.22136	0.3009	0.0702365	8	1.11854	0.362799
	C(Stim):C(Time)	0.125271	4	3.98995	0.00589601	0.044998	4	1.43321	0.23302
	C(DLL4_DAPT):C(Stim):C(Time)	0.0559343	8	0.89077	0.52937	0.0559343	8	0.89077	0.52937
	Residual	0.510194	65			0.510194	65
	Intercept					0.0881366	1	11.2288	0.0013451
% CD3+TCR+CD27+: CD4+CD8b+	C(DLL4_DAPT)	6.26202e-05	2	0.00320694	0.996798	1.07429e-31	2	5.50171e-30	1
	C(Stim)	0.0361571	1	3.7034	0.0586811	1.98036e-32	1	2.02838e-30	1
	C(Time)	0.100845	4	2.58226	0.0452179	0.0476407	4	1.2199	0.311005
	C(Media_Rep_ID)	2.07368	17	12.4939	1.84663e-14	2.07368	17	12.4939	1.84663e-14
	C(DLL4_DAPT):C(Stim)	0.0216444	2	1.10847	0.336222	1.06677e-30	2	5.46322e-29	1
	C(DLL4_DAPT):C(Time)	0.0830535	8	1.06335	0.39958	0.0427785	8	0.547699	0.81615
	C(Stim):C(Time)	0.0369113	4	0.94516	0.443688	0.0255853	4	0.655144	0.625367
	C(DLL4_DAPT):C(Stim):C(Time)	0.0500573	8	0.640891	0.74051	0.0500573	8	0.640891	0.74051
	Residual	0.63461	65			0.63461	65
	Intercept					0.0416667	1	4.26771	0.0428337
% CD3+TCR+CD27+: CD4+CD8b-	C(DLL4_DAPT)	1.02882	2	26.9719	2.95852e-09	2.4803e-30	2	6.50245e-29	1
	C(Stim)	0.0224439	1	1.1768	0.282016	2.46908e-30	1	1.29461e-28	1
	C(Time)	0.27315	4	3.58051	0.0106222	0.243292	4	3.18913	0.0187185
	C(Media_Rep_ID)	2.16294	17	6.67112	8.27502e-09	2.16294	17	6.67112	8.27502e-09
	C(DLL4_DAPT):C(Stim)	0.0221864	2	0.58165	0.561858	6.02193e-32	2	1.57874e-30	1
	C(DLL4_DAPT):C(Time)	0.847268	8	5.55309	2.327e-05	0.479337	8	3.14163	0.00457497
	C(Stim):C(Time)	0.0652417	4	0.855202	0.495654	0.109524	4	1.43566	0.232238
	C(DLL4_DAPT):C(Stim):C(Time)	0.158696	8	1.04011	0.415789	0.158696	8	1.04011	0.415789
	Residual	1.23968	65			1.23968	65
	Intercept					0.166667	1	8.73882	0.00433693
% CD3+TCR+CD27+: CD4-CD8b+	C(DLL4_DAPT)	0.492824	2	16.8154	1.30103e-06	5.9854e-31	2	2.04224e-29	1
	C(Stim)	0.012027	1	0.820732	0.368312	4.83591e-31	1	3.30006e-29	1
	C(Time)	0.475475	4	8.11171	2.27722e-05	0.153808	4	2.624	0.0425569
	C(Media_Rep_ID)	1.6955	17	6.80602	5.75309e-09	1.6955	17	6.80602	5.75309e-09
	C(DLL4_DAPT):C(Stim)	0.0255368	2	0.871325	0.423226	6.26389e-32	2	2.13727e-30	1
	C(DLL4_DAPT):C(Time)	0.475865	8	4.05917	0.00057993	0.298979	8	2.55032	0.0175569
	C(Stim):C(Time)	0.0503098	4	0.858295	0.493798	0.0350204	4	0.597455	0.665763
	C(DLL4_DAPT):C(Stim):C(Time)	0.0319408	8	0.272459	0.972703	0.0319408	8	0.272459	0.972703
	Residual	0.952509	65			0.952509	65
	Intercept					0.375	1	25.5903	3.69549e-06
% CD3+TCR+CD27+: CD4-CD8b-	C(DLL4_DAPT)	0.12588	2	5.17083	0.00824217	3.47236e-31	2	1.42636e-29	1
	C(Stim)	0.0530315	1	4.3568	0.0407866	6.44222e-31	1	5.29259e-29	1
	C(Time)	0.0880812	4	1.80907	0.137754	0.0737623	4	1.51498	0.208162
	C(Media_Rep_ID)	1.37596	17	6.64952	8.77396e-09	1.37596	17	6.64952	8.77396e-09
	C(DLL4_DAPT):C(Stim)	0.0103204	2	0.423937	0.656262	2.15203e-31	2	8.83996e-30	1
	C(DLL4_DAPT):C(Time)	0.0915149	8	0.939798	0.490426	0.121195	8	1.2446	0.288108
	C(Stim):C(Time)	0.156034	4	3.20473	0.0182994	0.0496523	4	1.01979	0.403792
	C(DLL4_DAPT):C(Stim):C(Time)	0.128516	8	1.31978	0.249662	0.128516	8	1.31978	0.249662
	Residual	0.791189	65			0.791189	65
	Intercept					0.166667	1	13.6925	0.000445324

### Sheet: Figure S5c
		Type II Sum of Squares				Type III Sum of Squares
		sum_sq	df	F	PR(>F)	sum_sq	df	F	PR(>F)
Value (y)
% CD3+TCR+: ThPOK-CD4+	C(DLL4_DAPT)	0.028201	2	1.87935	0.162364	1.22136e-30	2	8.13931e-29	1
	C(Stim)	4.55126e-05	1	0.00606602	0.938202	1.44309e-30	1	1.92338e-28	1
	C(Time)	2.65331	4	88.4099	2.77042e-23	0.661174	4	22.0307	6.78599e-11
	C(Media_Rep_ID)	2.21109	17	17.3353	1.1868e-15	2.21109	17	17.3353	1.1868e-15
	C(DLL4_DAPT):C(Stim)	0.072609	2	4.83874	0.0115948	1.08855e-31	2	7.2542e-30	1
	C(DLL4_DAPT):C(Time)	0.236347	8	3.93761	0.000973328	0.252843	8	4.21244	0.00054736
	C(Stim):C(Time)	0.0408496	4	1.36113	0.25934	0.0435578	4	1.45137	0.229577
	C(DLL4_DAPT):C(Stim):C(Time)	0.114707	8	1.91106	0.0766916	0.114707	8	1.91106	0.0766916
	Residual	0.412658	55			0.412658	55
	Intercept					1.08001	1	143.947	5.51958e-17
% CD3+TCR+: ThPOK-CD4-	C(DLL4_DAPT)	0.199059	2	13.3681	1.85604e-05	1.60417e-31	2	1.0773e-29	1
	C(Stim)	0.0282838	1	3.79886	0.0563948	3.04855e-31	1	4.09458e-29	1
	C(Time)	0.56018	4	18.8098	8.5532e-10	0.0659485	4	2.21443	0.0792796
	C(Media_Rep_ID)	0.615306	17	4.86137	7.09266e-06	0.615306	17	4.86137	7.09266e-06
	C(DLL4_DAPT):C(Stim)	0.00888618	2	0.596762	0.554117	4.92139e-32	2	3.30502e-30	1
	C(DLL4_DAPT):C(Time)	0.242268	8	4.06744	0.000740919	0.152491	8	2.56018	0.0189414
	C(Stim):C(Time)	0.055923	4	1.87779	0.127364	0.0391867	4	1.31581	0.275572
	C(DLL4_DAPT):C(Stim):C(Time)	0.0474411	8	0.796492	0.608068	0.0474411	8	0.796492	0.608068
	Residual	0.409493	55			0.409493	55
	Intercept					0.270003	1	36.2648	1.48229e-07
% CD3+TCR+: ThPOK+CD4+	C(DLL4_DAPT)	0.386135	2	47.7451	9.51684e-13	1.31126e-30	2	1.62135e-28	1
	C(Stim)	0.0611151	1	15.1136	0.00027481	2.96073e-31	1	7.3218e-29	1
	C(Time)	0.79468	4	49.1306	1.57052e-17	0.516936	4	31.9592	9.1025e-14
	C(Media_Rep_ID)	1.04668	17	15.226	1.87923e-14	1.04668	17	15.226	1.87923e-14
	C(DLL4_DAPT):C(Stim)	0.0264694	2	3.27291	0.0453956	1.03731e-32	2	1.28262e-30	1
	C(DLL4_DAPT):C(Time)	0.691416	8	21.3732	2.54096e-14	0.505378	8	15.6223	1.04064e-11
	C(Stim):C(Time)	0.0470334	4	2.90781	0.0296683	0.130555	4	8.07147	3.40518e-05
	C(DLL4_DAPT):C(Stim):C(Time)	0.124684	8	3.85426	0.00116063	0.124684	8	3.85426	0.00116063
	Residual	0.222404	55			0.222404	55
	Intercept					0.00552067	1	1.36525	0.24767
% CD3+TCR+: ThPOK+CD4-	C(DLL4_DAPT)	0.000975915	2	0.493869	0.612941	5.65096e-32	2	2.85971e-29	1
	C(Stim)	0.00736226	1	7.45144	0.00849741	3.51527e-32	1	3.55785e-29	1
	C(Time)	0.0144911	4	3.66665	0.0102007	0.00557879	4	1.41159	0.242288
	C(Media_Rep_ID)	0.0194582	17	1.15846	0.330772	0.0194582	17	1.15846	0.330772
	C(DLL4_DAPT):C(Stim)	0.000276408	2	0.139878	0.869773	9.95599e-33	2	5.0383e-30	1
	C(DLL4_DAPT):C(Time)	0.00962837	8	1.21813	0.305964	0.00343901	8	0.435084	0.894842
	C(Stim):C(Time)	0.00394019	4	0.996979	0.417088	0.00310685	4	0.786123	0.539141
	C(DLL4_DAPT):C(Stim):C(Time)	0.0212674	8	2.69063	0.0142563	0.0212674	8	2.69063	0.0142563
	Residual	0.0543417	55			0.0543417	55
	Intercept					2.66683e-32	1	2.69913e-29	1
% CD3+TCR+: RUNX3-CD8a+	C(DLL4_DAPT)	0.0944832	2	5.05326	0.0118033	2.09521e-30	2	1.12058e-28	1
	C(Stim)	0.0477869	1	5.11158	0.0300889	4.43734e-31	1	4.74646e-29	1
	C(Time)	2.06737	4	55.2847	1.20209e-14	0.432444	4	11.5642	4.35043e-06
	C(Media_Rep_ID)	5.36795	17	33.7758	1.14858e-15	5.36795	17	33.7758	1.14858e-15
	C(DLL4_DAPT):C(Stim)	0.0779781	2	4.17051	0.0237387	5.05152e-31	2	2.70171e-29	1
	C(DLL4_DAPT):C(Time)	0.157758	8	2.10935	0.0613633	0.0927952	8	1.24074	0.30535
	C(Stim):C(Time)	0.0528424	4	1.41309	0.249973	0.0329167	4	0.880243	0.485725
	C(DLL4_DAPT):C(Stim):C(Time)	0.0263355	8	0.352127	0.938369	0.0263355	8	0.352127	0.938369
	Residual	0.327206	35			0.327206	35
	Intercept					2.39749	1	256.45	1.10743e-17
% CD3+TCR+: RUNX3+CD8a+	C(DLL4_DAPT)	0.208834	2	10.082	0.000348511	5.5622e-31	2	2.6853e-29	1
	C(Stim)	0.307511	1	29.6918	4.11447e-06	6.93335e-33	1	6.69452e-31	1
	C(Time)	2.82134	4	68.1039	5.05438e-16	0.507366	4	12.2472	2.49353e-06
	C(Media_Rep_ID)	3.76771	17	21.3995	1.24577e-12	3.76771	17	21.3995	1.24577e-12
	C(DLL4_DAPT):C(Stim)	0.0107283	2	0.517936	0.600244	7.33972e-32	2	3.54344e-30	1
	C(DLL4_DAPT):C(Time)	0.365632	8	4.41296	0.00091943	0.267675	8	3.23067	0.00741525
	C(Stim):C(Time)	0.37858	4	9.13848	3.65168e-05	0.175595	4	4.23867	0.00667636
	C(DLL4_DAPT):C(Stim):C(Time)	0.0770801	8	0.930311	0.504166	0.0770801	8	0.930311	0.504166
	Residual	0.362487	35			0.362487	35
	Intercept					0.46779	1	45.1676	8.78857e-08
% CD3+TCR+: RUNX3-CD8a-	C(DLL4_DAPT)	0.0903536	2	41.7431	5.39516e-10	1.29359e-31	2	5.97635e-29	1
	C(Stim)	0.089888	1	83.056	9.07805e-11	1.20371e-31	1	1.11222e-28	1
	C(Time)	0.370538	4	85.5938	1.42874e-17	0.379639	4	87.696	9.7358e-18
	C(Media_Rep_ID)	0.942223	17	51.2123	1.44988e-18	0.942223	17	51.2123	1.44988e-18
	C(DLL4_DAPT):C(Stim)	0.0415011	2	19.1734	2.38246e-06	1.14561e-31	2	5.29268e-29	1
	C(DLL4_DAPT):C(Time)	0.12458	8	14.3889	5.01701e-09	0.165092	8	19.068	1.20172e-10
	C(Stim):C(Time)	0.122837	4	28.3752	1.4913e-10	0.0922831	4	21.3173	5.56978e-09
	C(DLL4_DAPT):C(Stim):C(Time)	0.0573415	8	6.62291	2.96032e-05	0.0573415	8	6.62291	2.96032e-05
	Residual	0.037879	35			0.037879	35
	Intercept					0.143346	1	132.451	1.89594e-13
% CD3+TCR+: RUNX3+CD8a-	C(DLL4_DAPT)	0.134013	2	38.3152	1.53108e-09	9.49173e-32	2	2.71375e-29	1
	C(Stim)	0.0013022	1	0.744615	0.394061	1.88079e-33	1	1.07546e-30	1
	C(Time)	0.932103	4	133.247	1.15169e-20	0.293929	4	42.0181	6.71708e-13
	C(Media_Rep_ID)	0.614808	17	20.6797	2.06697e-12	0.614808	17	20.6797	2.06697e-12
	C(DLL4_DAPT):C(Stim)	0.00103932	2	0.297149	0.744789	9.14842e-32	2	2.61559e-29	1
	C(DLL4_DAPT):C(Time)	0.355388	8	25.4019	2.09008e-12	0.161166	8	11.5196	7.82689e-08
	C(Stim):C(Time)	0.00743541	4	1.06292	0.389411	0.00626229	4	0.895215	0.477186
	C(DLL4_DAPT):C(Stim):C(Time)	0.0189841	8	1.35692	0.249289	0.0189841	8	1.35692	0.249289
	Residual	0.0612088	35			0.0612088	35
	Intercept					0.0595525	1	34.0529	1.27193e-06
