## Supplementary material for "Tunable differentiation of human CD4^+^ and CD8^+^ T cells from pluripotent stem cells": Table S2

union_cd4	union_cd8
ADD3	ACTN1
AP3M2	AOAH
ARMH1	C6orf48
ATP5H	CCL4
BACH2	CCL5
C1orf228	CD248
CAMK4	CD55
CCR6	CD7
CD40LG	CD8A
CLDN1	CD8B
CORO1B	CLEC2D
CTSL	COTL1
CYLD	CRTAM
DENND2D	CST7
EMP3	CTSW
FCGRT	CYTIP
FXYD5	DUSP2
GIMAP4	EGR1
GPR183	FAM173A
GSTK1	FTL
HPGD	GZMK
IFITM2	GZMM
IL27RA	HCST
ITM2A	HLA-DPB1
KLF2	ICOS
KLRB1	ID3
LTB	LDLRAP1
MAL	LINC00861
MSL3	LINC02446
NDFIP1	LRRN3
NOSIP	LYAR
PRMT2	MT2A
RIPOR2	MYC
RNASET2	NAB2
RORA	NELL2
RPL17	NKG7
RPL36A	NR4A1
SAMD3	PASK
SATB1	PAXX
SCML1	PDE3B
SCML4	PECAM1
SELENOW	PLAC8
SLC2A3	PTGER4
STAT5A	PTPN6
SYTL2	RAP1A
TC2N	RP11-291B21.2
THOC7	RPL13
TMSB10	RPLP0
TTC39C	RPLP1
	RPS10
	RPS18
	RPS19
	RPS2
	RPS5
	S100B
	SAT1
	SH2D2A
	SNX9
	SPINK2
	STAG3
	STK17A
	ZFP36
	ZFP36L2
