## Supplementary material for "Tunable differentiation of human CD4^+^ and CD8^+^ T cells from pluripotent stem cells": Table S3

### Sheet: Sheet1
Donor ID	Tissue Type	Sex	Age
C5621	Peripheral Blood	F	47 yo
C5851	Peripheral Blood	M	33 yo
C5853	Peripheral Blood	M	35 yo
C5859	Peripheral Blood	F	29 yo
T085	Postnatal thymus	M	8 mo
T087	Postnatal thymus	F	4 mo
T088	Postnatal thymus	M	4.5 mo
T100	Postnatal thymus	M	4 mo
T110	Postnatal thymus	M	7 weeks old
T116	Postnatal thymus	F	3 mo
T119	Postnatal thymus	F	9 mo
T120	Postnatal thymus	M	12 mo
T121	Postnatal thymus	M	3.8 mo
T133	Postnatal thymus	F	6 mo
